# Transcription Factor Dynamics in Cross-Regulation of Plant Hormone Signaling Pathways

**DOI:** 10.1101/2023.03.07.531630

**Authors:** Lingling Yin, Mark Zander, Shao-shan Carol Huang, Mingtang Xie, Liang Song, J. Paola Saldierna Guzmán, Elizabeth Hann, Bhuvana K. Shanbhag, Sophia Ng, Siddhartha Jain, Bart J. Janssen, Natalie M. Clark, Justin W. Walley, Travis Beddoe, Ziv Bar-Joseph, Mathew G. Lewsey, Joseph R. Ecker

## Abstract

Cross-regulation between hormone signaling pathways is indispensable for plant growth and development. However, the molecular mechanisms by which multiple hormones interact and co-ordinate activity need to be understood. Here, we generated a cross-regulation network explaining how hormone signals are integrated from multiple pathways in etiolated Arabidopsis (*Arabidopsis thaliana*) seedlings. To do so we comprehensively characterized transcription factor activity during plant hormone responses and reconstructed dynamic transcriptional regulatory models for six hormones; abscisic acid, brassinosteroid, ethylene, jasmonic acid, salicylic acid and strigolactone/karrikin. These models incorporated target data for hundreds of transcription factors and thousands of protein-protein interactions. Each hormone recruited different combinations of transcription factors, a subset of which were shared between hormones. Hub target genes existed within hormone transcriptional networks, exhibiting transcription factor activity themselves. In addition, a group of MITOGEN-ACTIVATED PROTEIN KINASES (MPKs) were identified as potential key points of cross-regulation between multiple hormones. Accordingly, the loss of function of one of these (MPK6) disrupted the global proteome, phosphoproteome and transcriptome during hormone responses. Lastly, we determined that all hormones drive substantial alternative splicing that has distinct effects on the transcriptome compared with differential gene expression, acting in early hormone responses. These results provide a comprehensive understanding of the common features of plant transcriptional regulatory pathways and how cross-regulation between hormones acts upon gene expression.
