## Supplementary material for "Transcription Factor Dynamics in Cross-Regulation of Plant Hormone Signaling Pathways": Supp Table 2

### Sheet: Sheet1
Supplementary Table 2. Quality metrics which were obtained by the R package – phantompeakqualtools for all conducted ChIP-seq assays used in this study. In general, there were at least two biological replicates for each ChIP-seq sample (35/45, 77.8%). NSC means normalized strand cross-correlation coefficient. RSC means relative strand cross-correlation coefficient. Qtag means quality tag based on…
List of the corresponding AGI of TFs
TF	AGI		Quality tag based on thresholded RSC
RAP2.6L	AT5G13330		-2: very low
MYC3	AT5G46760		-1: low (6/98)
EDF1	AT1G25560		0: medium (23/98)
EDF3	AT3G25730		1: high (61/98)
EIN3	AT3G20770		2: very high (8/98)
OBP2	AT1G07640
MYC2	AT1G32640
STZ	AT1G27730
TGA5	AT5G06960
TCP3	AT1G53230
BES1	AT1G19350
ANAC055	AT3G15500
EDF2	AT1G68840
ERF1	AT3G23240
TF ChIP-seq quality metrics
ChIP-seq samples	NSC	RSC	Phantompeak quality tag
mock_air_rep1	1.0095	1.05471	1
mock_air_rep2	1.00454	0.907796	0
rap2.6l_air_rep1	1.00791	0.977353	0
rap2.6l_air_rep2	1.01199	0.996825	0
rap2.6l_air_rep3	1.0051	0.396632	-1
rap2.6l_eth_rep1	1.00422	0.736938	0
rap2.6l_eth_rep2	1.00807	0.296344	-1
myc3_air_rep1	1.01396	1.12319	1
myc3_air_rep2	1.02018	1.23456	1
myc3_air_rep3	1.05621	1.29688	1
myc3_eth_rep1	1.00398	0.886264	0
myc3_eth_rep2	1.00629	1.14943	1
myc3_eth_rep3	1.01201	1.02773	1
edf1_air_rep1	1.0143	1.30322	1
edf1_eth_rep1	1.04668	1.33647	1
edf1_eth_rep2	1.01232	1.53813	2
edf3_air_rep1	1.00616	1.3095	1
edf3_eth_rep1	1.0133	1.29437	1
edf3_eth_rep2	1.01111	1.34971	1
edf3_eth_rep3	1.00977	1.11355	1
ein3_air_rep1	1.01367	1.49267	1
ein3_air_rep2	1.00932	1.94256	2
ein3_eth_rep1	1.02105	1.43681	1
ein3_eth_rep2	1.01504	1.09428	1
ein3_eth_rep3	1.07207	1.45813	1
obp2_air_rep1	1.01273	1.05016	1
obp2_air_rep2	1.03467	1.08658	1
obp2_eth_rep1	1.00425	0.989505	0
obp2_eth_rep2	1.00945	0.995515	0
myc2_air_rep1	1.016	1.10226	1
myc2_air_rep2	1.02905	1.06309	1
myc2_air_rep3	1.00917	1.03519	1
myc2_eth_rep1	1.00615	1.00514	1
myc2_eth_rep2	1.01488	1.04066	1
stz_eth_rep1	1.00424	0.874058	0
tga5_air_rep1	1.03652	1.16925	1
tga5_air_rep2	1.06561	1.32964	1
tga5_eth_rep1	1.04271	1.20006	1
tga5_eth_rep2	1.13453	1.43219	1
tcp3_air_rep1	1.03457	1.22609	1
tcp3_air_rep2	1.02811	1.09364	1
tcp3_air_rep3	1.01242	1.1518	1
tcp3_eth_rep1	1.01083	1.20792	1
tcp3_eth_rep2	1.01125	0.986311	0
tcp3_eth_rep3	1.00461	0.947954	0
bes1_air_rep1	1.00424	0.966101	0
bes1_air_rep2	1.00912	1.28932	1
bes1_eth_rep1	1.00578	1.23305	1
anac055_air_rep1	1.03506	1.14734	1
anac055_air_rep2	1.01845	1.00836	1
anac055_air_rep3	1.02927	1.08403	1
anac055_eth_rep1	1.03707	1.16673	1
anac055_eth_rep2	1.02306	1.06391	1
anac055_eth_rep3	1.01381	1.04855	1
edf2_air_rep1	1.00731	1.5788	2
edf2_air_rep2	1.02003	2.05448	2
edf2_eth_rep1	1.01539	1.3218	1
edf2_eth_rep2	1.0271	1.13072	1
edf2_eth_rep3	1.03878	1.81035	2
ja_myc3_air_rep1	1.02169	1.01206	1
ja_myc3_air_rep2	1.04338	1.13853	1
ja_myc3_air_rep3	1.02219	1.2375	1
ja_myc3_ja_rep1	1.01948	1.25126	1
ja_myc3_ja_rep2	1.02814	1.14989	1
ja_myc3_ja_rep3	1.02496	1.02782	1
ja_myc2_air_rep1	1.04725	1.35387	1
ja_myc2_air_rep2	1.021	1.01487	1
ja_myc2_air_rep3	1.07761	1.15299	1
ja_myc2_ja_rep1	1.06336	1.36858	1
ja_myc2_ja_rep2	1.01115	0.968391	0
ja_myc2_ja_rep3	1.02643	1.11738	1
ja_tcp3_air_rep1	1.02438	1.00659	1
ja_tcp3_air_rep2	1.04767	1.06574	1
ja_tcp3_ja_rep1	1.03609	1.06193	1
ja_tcp3_ja_rep2	1.03302	1.12015	1
ja_obp2_air_rep1	1.00855	0.923955	0
ja_obp2_ja_rep1	1.00848	0.920991	0
ja_obp2_ja_rep2	1.0034	0.296787	-1
ja_rap2.6l_air_rep1	1.00601	0.757578	0
ja_rap2.6l_ja_rep1	1.00962	0.930551	0
ja_stz_air_rep1	1.00642	0.447333	-1
ja_stz_ja_rep1	1.04702	0.949084	0
ja_stz_ja_rep2	1.07904	0.625365	0
ja_anac055_air_rep1	1.01959	1.09373	1
ja_anac055_air_rep2	1.01389	1.23948	1
ja_anac055_ja_rep1	1.0046	0.913235	0
ja_anac055_ja_rep2	1.03714	1.25807	1
ja_anac055_ja_rep3	1.00328	0.304575	-1
ja_erf1_ja_rep1	1.00366	0.713603	0
ja_erf1_ja_rep2	1.01198	0.881105	0
ja_erf1_ja_rep3	1.00373	0.490358	-1
ein3_ja_rep1	1.02097	2.36455	2
ein3_ja_rep2	1.00719	1.21343	1
edf2_ja_rep1	1.02059	2.56181	2
edf2_ja_rep2	1.00759	1.64105	2
bes1_br_rep1	1.0515	0.854701	0
tcp3_br_rep1	1.09153	0.81391	0
tga5_sa_rep1	1.07389	1.05545	1
