## Supplementary material for "Transcription Factor Dynamics in Cross-Regulation of Plant Hormone Signaling Pathways": Supp Table 4

### Sheet: Sheet1
Supplementary Table 4. The regulatory network determined by modified DREM models for all hormones. List of all predicted active TFs at each branch point(split nodes) with their active scores. In column E, [1] indicates the TF primarily controls the lower path out of the split and [2] is for the higher path.
Hormone DREM models	TF identifier	TF activity score at a particular split node in the DREM paths	Tree depth of that split node -time points	Lower{1] or higher [2] path out of the split	TF name
JA	AT5G09410	657364	0 h	[2]	EICBP.B
JA	AT5G01380	7.05942e+08	0 h	[2]	AT5G01380
JA	AT1G34670	1.55798e+06	15 min	[1]	MYB93
JA	AT5G16560	2.75888e+06	15 min	[2]	KAN
JA	AT4G34000	9.45127e+10	30 min	[2]	ABF3
JA	AT3G19290	1.38752e+09	30 min	[2]	ABF4
JA	AT5G66940	8.04126e+06	30 min	[2]	ATDOF5.8
JA	AT3G23240	5.7854e+06	30 min	[2]	ERF1
JA	AT5G06960	3.98419e+06	30 min	[2]	OBF5
JA	AT1G06160	2.2905e+06	30 min	[2]	ORA59
JA	AT1G32640	2.03074e+06	30 min	[2]	MYC2
JA	AT1G69780	1.1071e+06	30 min	[2]	ATHB13
JA	AT3G50260	929886	30 min	[2]	CEJ1
JA	AT5G46760	874444	30 min	[2]	MYC3
JA	AT5G65410	583122	30 min	[2]	HB25
JA	AT3G21890	523063	30 min	[2]	BBX31
JA	AT1G69010	367826	30 min	[2]	BIM2
JA	AT2G37590	291935	30 min	[2]	DOF2.4
JA	AT1G49010	250852	30 min	[2]	AT1G49010
JA	AT5G39760	236199	30 min	[2]	HB23
JA	AT3G55370	167941	30 min	[2]	OBP3
JA	AT3G45610	163042	30 min	[2]	DOF6
JA	AT5G03790	85765.5	30 min	[2]	HB51
JA	AT1G71450	80964.3	30 min	[2]	FUF1
JA	AT5G46830	46363	30 min	[2]	NIG1
JA	AT3G01970	8.01941e+11	1 h	[1]	WRKY45
JA	AT5G26170	3.23491e+08	1 h	[1]	WRKY50
JA	AT2G40740	1.75874e+08	1 h	[1]	WRKY55
JA	AT2G30250	1.12282e+08	1 h	[1]	WRKY25
JA	AT5G09410	1.0254e+08	1 h	[1]	EICBP.B
JA	AT5G13080	7.81786e+07	1 h	[1]	WRKY75
JA	AT1G34670	4.54733e+06	1 h	[1]	MYB93
JA	AT2G38470	4.03071e+06	1 h	[1]	WRKY33
JA	AT4G18170	2.62361e+06	1 h	[1]	WRKY28
JA	AT4G31800	1.91659e+06	1 h	[1]	WRKY18
JA	AT5G52830	546092	1 h	[1]	WRKY27
JA	AT1G65910	119778	2 h	[2]	NAC028
JA	AT1G34670	128789	2 h	[1]	MYB93
JA	AT1G76420	184456	2 h	[2]	CUC3
JA	AT1G54330	2.24979e+06	2 h	[2]	NAC020
JA	AT5G46760	3.54365e+09	4 h	[2]	MYC3
JA	AT5G13080	1.86366e+07	4 h	[2]	WRKY75
JA	AT5G25190	2.73605e+06	4 h	[2]	ESE3
JA	AT4G18170	2.5538e+06	4 h	[2]	WRKY28
JA	AT1G32640	1.17319e+06	4 h	[2]	MYC2
JA	AT1G03800	718957	4 h	[2]	ERF10
JA	AT1G30490	564424	4 h	[2]	ATHB9
JA	AT1G32640	557381	4 h	[2]	MYC2
JA	AT3G01970	305063	4 h	[2]	WRKY45
JA	AT3G10800	224804	4 h	[2]	BZIP28
JA	AT5G46760	116561	4 h	[2]	MYC3
JA	AT5G26170	61107.6	4 h	[2]	WRKY50
JA	AT3G19290	57016.5	4 h	[1]	ABF4
JA	AT2G38470	54838.2	4 h	[2]	WRKY33
JA	AT5G06960	175998	8 h	[2]	TGA5
JA	AT1G32640	728338	8 h	[2]	MYC2
JA	AT3G19290	1.00281e+08	8 h	[2]	ABF4
JA	AT4G34000	1.02233e+08	8 h	[2]	ABF3
SA	AT5G05790	36483.4	0 h	[1]	AT5G05790
SA	AT4G18890	598017	15 min	[1]	BEH3
SA	AT5G08130	91920.2	15 min	[1]	BIM1
SA	AT4G34000	2.46843e+08	30 min	[2]	ABF3
SA	AT1G32640	1.74439e+08	30 min	[2]	MYC2
SA	AT3G19290	1.40615e+07	30 min	[2]	ABF4
SA	AT5G46760	6.94089e+06	30 min	[2]	MYC3
SA	AT1G53230	2.11606e+06	30 min	[2]	TCP3
SA	AT5G11260	1.87405e+06	30 min	[2]	HY5
SA	AT1G71450	1.10041e+06	30 min	[2]	FUF1
SA	AT3G15500	812327	30 min	[2]	ANAC055
SA	AT4G32730	798489	30 min	[2]	PC-MYB1
SA	AT1G35560	143279	30 min	[2]	AT1G35560
SA	AT1G07640	125423	30 min	[2]	OBP2
SA	AT1G28370	88584.9	30 min	[2]	ERF11
SA	AT5G06960	65740.8	30 min	[2]	OBF5
SA	AT5G63090	49213.5	30 min	[2]	LOB
SA	AT1G03800	39303.3	30 min	[2]	ERF10
SA	AT2G24430	20532.1	30 min	[1]	NAC038
SA	AT2G03340	16636.6	30 min	[1]	WRKY3
SA	AT2G04038	15868.6	30 min	[1]	bZIP48
SA	AT3G19290	60944.8	1 h	[1]	ABF4
SA	AT4G34000	39360	1 h	[1]	ABF3
SA	AT1G35460	36740.4	1 h	[1]	FBH1
SA	AT2G40740	32031.2	1 h	[2]	WRKY55
SA	AT5G46760	19961.7	1 h	[1]	MYC3
SA	AT2G30250	15884	1 h	[2]	WRKY25
SA	AT1G69690	13700.6	1 h	[2]	TCP15
SA	AT1G32640	1.18038e+10	2 h	[2]	MYC2
SA	AT3G15500	4.10412e+07	2 h	[2]	ANAC055
SA	AT3G15500	1.21974e+07	2 h	[2]	ANAC055
SA	AT2G30250	5.8189e+06	2 h	[2]	WRKY25
SA	AT4G34000	598100	2 h	[2]	ABF3
SA	AT1G53230	230830	2 h	[2]	TCP3
SA	AT2G38470	225813	2 h	[2]	WRKY33
SA	AT5G06960	107968	2 h	[2]	OBF5
SA	AT5G13080	89043.9	2 h	[2]	WRKY75
SA	AT2G03500	87715.6	2 h	[2]	AT2G03500
SA	AT2G40740	57945.7	2 h	[2]	WRKY55
SA	AT5G29000	57161.5	2 h	[2]	PHL1
SA	AT1G71450	55912.2	2 h	[2]	FUF1
SA	AT5G06960	47968.3	2 h	[2]	OBF5
SA	AT1G08320	36386.8	2 h	[2]	TGA9
SA	AT4G34000	31185.1	2 h	[2]	ABF3
SA	AT2G03340	29195.4	2 h	[2]	WRKY3
SA	AT4G26640	24572.2	2 h	[2]	WRKY20
SA	AT3G19290	22409.3	2 h	[1]	ABF4
SA	AT4G34000	21727.7	2 h	[1]	ABF3
SA	AT4G34000	20217	2 h	[1]	ABF3
SA	AT5G61850	18582.8	2 h	[1]	LFY
SA	AT5G37260	18429.3	2 h	[2]	RVE2
SA	AT1G29280	15307.3	2 h	[2]	WRKY65
SA	AT5G08130	14583.5	2 h	[2]	BIM1
SA	AT3G15500	1.05192e+11	4 h	[2]	ANAC055
SA	AT4G18170	1.48897e+10	4 h	[2]	WRKY28
SA	AT2G40740	8.74087e+08	4 h	[2]	WRKY55
SA	AT1G69570	2.79656e+08	4 h	[1]	AT1G69570
SA	AT5G13080	1.08588e+08	4 h	[2]	WRKY75
SA	AT4G18170	9.21601e+07	4 h	[2]	WRKY28
SA	AT2G30250	5.09632e+07	4 h	[2]	WRKY25
SA	AT5G26170	3.55983e+07	4 h	[2]	WRKY50
SA	AT3G01970	2.7659e+07	4 h	[2]	WRKY45
SA	AT2G38470	2.09862e+07	4 h	[2]	WRKY33
SA	AT4G18170	1.69194e+07	4 h	[2]	WRKY28
SA	AT2G40740	9.84607e+06	4 h	[2]	WRKY55
SA	AT2G24430	9.38897e+06	4 h	[2]	NAC038
SA	AT5G13080	8.86491e+06	4 h	[2]	WRKY75
SA	AT5G37260	7.66214e+06	4 h	[2]	RVE2
SA	AT5G26170	5.1959e+06	4 h	[2]	WRKY50
SA	AT5G13080	4.4272e+06	4 h	[2]	WRKY75
SA	AT1G20910	3.96051e+06	4 h	[2]	AT1G20910
SA	AT1G29280	3.39232e+06	4 h	[2]	WRKY65
SA	AT3G01970	3.20566e+06	4 h	[2]	WRKY45
SA	AT4G26640	1.90677e+06	4 h	[2]	WRKY20
SA	AT5G26170	1.39692e+06	4 h	[2]	WRKY50
SA	AT2G40740	1.35223e+06	4 h	[2]	WRKY55
SA	AT2G38470	950807	4 h	[2]	WRKY33
SA	AT2G38470	630127	4 h	[2]	WRKY33
SA	AT3G01970	556625	4 h	[2]	WRKY45
SA	AT1G07640	509552	4 h	[1]	OBP2
SA	AT1G29280	427305	4 h	[2]	WRKY65
SA	AT1G29280	297271	4 h	[2]	WRKY65
SA	AT1G53230	261535	4 h	[2]	TCP3
SA	AT2G30250	249272	4 h	[2]	WRKY25
SA	AT5G46760	189120	4 h	[2]	MYC3
SA	AT1G69490	167994	4 h	[2]	NAP
SA	AT2G03340	153706	4 h	[2]	WRKY3
SA	AT3G19290	135067	4 h	[2]	ABF4
SA	AT2G24430	122839	4 h	[2]	NAC038
SA	AT2G04038	118960	4 h	[2]	bZIP48
SA	AT2G30250	115800	4 h	[2]	WRKY25
SA	AT1G29280	115140	4 h	[2]	WRKY65
SA	AT1G76420	109717	4 h	[2]	CUC3
SA	AT5G65310	59484.8	4 h	[2]	HB5
SA	AT3G12250	44354.8	4 h	[2]	TGA6
SA	AT4G36780	42546.6	4 h	[1]	BEH2
SA	AT1G69780	41575.6	4 h	[2]	ATHB13
SA	AT4G26640	39998.7	4 h	[2]	WRKY20
SA	AT5G52830	30868.8	4 h	[2]	WRKY27
SA	AT1G69570	29269.5	4 h	[2]	AT1G69570
SA	AT5G52830	25812.4	4 h	[2]	WRKY27
SA	AT5G37260	25776	4 h	[2]	RVE2
SA	AT1G69570	21797.9	4 h	[2]	AT1G69570
SA	AT5G29000	16520.5	4 h	[2]	PHL1
SA	AT2G03340	15984.8	4 h	[2]	WRKY3
SA	AT4G32730	15235.2	4 h	[2]	PC-MYB1
SA	AT1G35560	15218.2	4 h	[2]	AT1G35560
SA	AT2G04038	14876.2	4 h	[2]	bZIP48
SA	AT4G36780	13538	4 h	[1]	BEH2
SA	AT3G15500	13352.2	4 h	[2]	ANAC055
SA	AT3G19290	1.31028e+10	8 h	[2]	ABF4
SA	AT4G34000	1.23332e+09	8 h	[2]	ABF3
SA	AT3G15500	5.47545e+08	8 h	[2]	ANAC055
SA	AT5G06960	1.81774e+08	8 h	[2]	OBF5
SA	AT3G15500	4.30407e+07	8 h	[2]	ANAC055
SA	AT5G17300	6.7132e+06	8 h	[2]	RVE1
SA	AT5G61850	3.94425e+06	8 h	[1]	LFY
SA	AT1G53230	875513	8 h	[2]	TCP3
SA	AT4G34000	714615	8 h	[1]	ABF3
SA	AT1G07640	632878	8 h	[2]	OBP2
SA	AT5G46760	617202	8 h	[2]	MYC3
SA	AT3G19290	535646	8 h	[1]	ABF4
SA	AT3G19290	480362	8 h	[2]	ABF4
SA	AT1G32150	439053	8 h	[2]	bZIP68
SA	AT1G71450	396692	8 h	[1]	FUF1
SA	AT1G69490	387582	8 h	[2]	NAP
SA	AT4G34000	332928	8 h	[2]	ABF3
SA	AT2G36270	188563	8 h	[2]	ABI5
SA	AT5G06960	80443.9	8 h	[2]	OBF5
SA	AT2G04038	62810.3	8 h	[2]	bZIP48
SA	AT3G56850	60302.4	8 h	[2]	AREB3
SA	AT1G71450	52163.1	8 h	[1]	FUF1
SA	AT4G01280	50292.2	8 h	[2]	AT4G01280
SA	AT3G19290	17170	8 h	[1]	ABF4
SA	AT4G26640	17114.5	8 h	[1]	WRKY20
SA	AT5G65310	16698.1	8 h	[1]	HB5
SA	AT2G36270	16122.2	8 h	[1]	ABI5
SA	AT1G77920	13042.4	8 h	[1]	TGA7
BR	AT2G38470	7.19821e+24	0 h	[2]	WRKY33
BR	AT2G30250	1.49678e+18	0 h	[2]	WRKY25
BR	AT2G03340	6.39529e+12	0 h	[2]	WRKY3
BR	AT5G52830	9.82597e+11	0 h	[2]	WRKY27
BR	AT1G29280	1.53969e+11	0 h	[2]	WRKY65
BR	AT5G09410	1.05145e+11	0 h	[2]	EICBP.B
BR	AT4G26640	1.69909e+10	0 h	[2]	WRKY20
BR	AT4G23550	8.93294e+09	0 h	[2]	WRKY29
BR	AT5G13330	2.99077e+09	0 h	[2]	Rap2.6L
BR	AT4G16150	5.83434e+07	0 h	[2]	AT4G16150
BR	AT3G01970	4.40959e+06	0 h	[2]	WRKY45
BR	AT4G18170	168728	0 h	[2]	WRKY28
BR	AT3G42860	136522	0 h	[2]	AT3G42860
BR	AT2G40740	76900.2	0 h	[2]	WRKY55
BR	AT1G30650	8732.92	0 h	[2]	WRKY14
BR	AT1G19350	4.19453e+06	15 min	[1]	BES1
BR	AT5G13080	50265.7	15 min	[2]	WRKY75
BR	AT3G15500	43946.7	15 min	[2]	ANAC055
BR	AT1G75080	17780.9	15 min	[1]	BZR1
BR	AT1G32640	15723.9	15 min	[2]	MYC2
BR	AT4G31800	14240.1	15 min	[2]	WRKY18
BR	AT5G37260	10090.4	15 min	[2]	RVE2
BR	AT5G18450	207742	30 min	[1]	AT5G18450
BR	AT2G40740	125338	30 min	[2]	WRKY55
BR	AT1G32640	61214.6	30 min	[2]	MYC2
BR	AT5G13080	45216.7	30 min	[2]	WRKY75
BR	AT1G29280	22502.6	30 min	[2]	WRKY65
BR	AT2G30250	21382.7	30 min	[2]	WRKY25
BR	AT5G37260	19372.5	30 min	[2]	RVE2
BR	AT5G52830	13996.1	30 min	[2]	WRKY27
BR	AT2G38470	9397.96	30 min	[2]	WRKY33
BR	AT4G34000	333584	30 min	[1]	ABF3
BR	AT3G15500	273275	30 min	[1]	ANAC055
BR	AT3G19290	139646	30 min	[1]	ABF4
BR	AT5G46760	58993.1	30 min	[1]	MYC3
BR	AT1G32640	23174.5	30 min	[1]	MYC2
BR	AT1G69780	14592	30 min	[1]	ATHB13
BR	AT5G54230	8092.51	30 min	[1]	MYB49
BR	AT1G32640	1.20933e+24	30 min	[1]	MYC2
BR	AT4G34000	5.56408e+19	30 min	[1]	ABF3
BR	AT5G46760	8.14303e+18	30 min	[1]	MYC3
BR	AT3G15500	355324061765468	30 min	[1]	ANAC055
BR	AT3G19290	140098408501012	30 min	[1]	ABF4
BR	AT1G07640	4.08296e+08	30 min	[1]	OBP2
BR	AT5G09410	1.07817e+08	30 min	[1]	EICBP.B
BR	AT3G52440	1.84973e+07	30 min	[1]	AT3G52440
BR	AT1G06850	1.24508e+06	30 min	[1]	bZIP52
BR	AT2G03500	162687	30 min	[1]	AT2G03500
BR	AT4G16150	45521.9	30 min	[1]	AT4G16150
BR	AT1G32640	37971.2	30 min	[2]	MYC2
BR	AT5G46760	9662.5	30 min	[2]	MYC3
BR	AT3G15500	8365.58	30 min	[2]	ANAC055
BR	AT1G19350	46989.7	1 h	[2]	BES1
BR	AT1G69780	1.71123e+06	2 h	[1]	ATHB13
BR	AT2G02080	41061.2	2 h	[1]	IDD4
BR	AT5G39610	15949.5	2 h	[2]	NAC6
BR	AT5G46760	7997.8	2 h	[1]	MYC3
BR	AT3G15500	1.97353e+06	2 h	[1]	ANAC055
BR	AT3G01530	530170	2 h	[1]	MYB57
BR	AT5G46760	214666	2 h	[1]	MYC3
BR	AT1G32640	41744.1	2 h	[1]	MYC2
BR	AT2G18060	8026.13	2 h	[1]	VND1
BR	AT4G31800	3.6495e+07	2 h	[2]	WRKY18
BR	AT5G37260	4.00068e+06	2 h	[2]	RVE2
BR	AT2G18060	2.05185e+06	2 h	[2]	VND1
BR	AT5G54230	1.66355e+06	2 h	[1]	MYB49
BR	AT1G29280	1.46436e+06	2 h	[2]	WRKY65
BR	AT1G65910	556595	2 h	[2]	NAC028
BR	AT2G30250	397612	2 h	[2]	WRKY25
BR	AT5G08520	298375	2 h	[2]	AT5G08520
BR	AT2G38470	296875	2 h	[2]	WRKY33
BR	AT5G39610	267869	2 h	[2]	NAC6
BR	AT2G40740	203586	2 h	[2]	WRKY55
BR	AT5G13080	181716	2 h	[2]	WRKY75
BR	AT4G34000	14630.4	2 h	[1]	ABF3
BR	AT3G19290	14282.6	2 h	[1]	ABF4
BR	AT1G32640	11159	2 h	[1]	MYC2
BR	AT5G46760	10873.2	2 h	[1]	MYC3
BR	AT5G13330	9051.47	2 h	[2]	Rap2.6L
BR	AT4G16150	8258.47	2 h	[1]	AT4G16150
BR	AT5G13080	1.00893e+07	4 h	[2]	WRKY75
BR	AT1G01060	1.25976e+06	4 h	[2]	LHY
BR	AT1G29280	69252.3	4 h	[2]	WRKY65
BR	AT5G52830	62089.8	4 h	[2]	WRKY27
BR	AT1G07640	61430.4	4 h	[1]	OBP2
BR	AT2G40740	32178.8	4 h	[2]	WRKY55
BR	AT3G52440	21935	4 h	[2]	AT3G52440
BR	AT5G39610	8650.76	4 h	[2]	NAC6
BR	AT2G02080	1.00384e+07	4 h	[1]	IDD4
BR	AT2G46680	1.20409e+06	4 h	[1]	HB-7
BR	AT5G39760	145885	4 h	[1]	HB23
BR	AT5G52830	56789.7	4 h	[2]	WRKY27
BR	AT2G18060	26971.1	4 h	[2]	VND1
BR	AT2G03340	19968.7	4 h	[2]	WRKY3
BR	AT1G69780	16178.9	4 h	[1]	ATHB13
SL/KAR	AT5G09410	2.88868e+10	0 h	[2]	EICBP.B
SL/KAR	AT4G16150	1.26671e+09	0 h	[2]	AT4G16150
SL/KAR	AT2G38470	2.14413e+07	0 h	[2]	WRKY33
SL/KAR	AT5G52830	1.81626e+07	0 h	[2]	WRKY27
SL/KAR	AT2G03340	1.07498e+06	0 h	[2]	WRKY3
SL/KAR	AT5G13330	397834	0 h	[2]	Rap2.6L
SL/KAR	AT1G27730	143714	15 min	[2]	STZ
SL/KAR	AT1G53170	68953.8	15 min	[2]	ERF8
SL/KAR	AT5G46760	3.82013e+07	30 min	[2]	MYC3
SL/KAR	AT1G32640	2.8941e+07	30 min	[2]	MYC2
SL/KAR	AT5G64810	4.87676e+06	30 min	[2]	WRKY51
SL/KAR	AT3G15500	3.3118e+06	30 min	[2]	ANAC055
SL/KAR	AT5G37260	117536	30 min	[2]	RVE2
SL/KAR	AT4G34000	217469474995023	1 h	[2]	ABF3
SL/KAR	AT3G19290	124567214464468	1 h	[2]	ABF4
SL/KAR	AT1G27730	11301949814044	1 h	[1]	STZ
SL/KAR	AT3G23240	1.7376e+11	1 h	[2]	ERF1
SL/KAR	AT1G19350	1.07526e+08	1 h	[1]	BES1
SL/KAR	AT1G06160	5.42421e+07	1 h	[2]	ORA59
SL/KAR	AT1G71450	7.41584e+06	1 h	[2]	FUF1
SL/KAR	AT3G53600	6.99846e+06	1 h	[2]	AT3G53600
SL/KAR	AT3G56850	4.50846e+06	1 h	[2]	AREB3
SL/KAR	AT5G15830	3.46687e+06	1 h	[2]	bZIP3
SL/KAR	AT2G36270	2.10768e+06	1 h	[2]	ABI5
SL/KAR	AT1G53230	2.05e+06	1 h	[2]	TCP3
SL/KAR	AT3G20310	878249	1 h	[2]	ERF7
SL/KAR	AT3G15500	534798	1 h	[2]	ANAC055
SL/KAR	AT1G45249	409911	1 h	[2]	ABF2
SL/KAR	AT3G50260	311168	1 h	[2]	CEJ1
SL/KAR	AT5G08520	256841	1 h	[2]	AT5G08520
SL/KAR	AT1G53170	242386	1 h	[2]	ERF8
SL/KAR	AT4G16750	98156	1 h	[2]	AT4G16750
SL/KAR	AT2G18160	71477.1	1 h	[2]	bZIP2
SL/KAR	AT3G56850	1.02397e+07	2 h	[1]	AREB3
SL/KAR	AT2G36270	1.00527e+07	2 h	[1]	ABI5
SL/KAR	AT2G35530	1.96416e+06	2 h	[1]	bZIP16
SL/KAR	AT3G10480	767941	2 h	[1]	NAC050
SL/KAR	AT1G45249	694690	2 h	[1]	ABF2
SL/KAR	AT5G15830	482676	2 h	[1]	bZIP3
SL/KAR	AT1G01060	1.21855e+12	2 h	[2]	LHY
SL/KAR	AT5G17300	2.14646e+11	2 h	[2]	RVE1
SL/KAR	AT1G69490	5.0835e+06	2 h	[2]	NAP
SL/KAR	AT3G10800	3.51615e+06	2 h	[2]	BZIP28
SL/KAR	AT1G52880	2.21488e+06	2 h	[2]	NAM
SL/KAR	AT3G09600	1.97972e+06	2 h	[2]	RVE8
SL/KAR	AT1G45249	655118	2 h	[2]	ABF2
SL/KAR	AT2G45420	642976	2 h	[2]	LBD18
SL/KAR	AT2G36270	397515	2 h	[2]	ABI5
SL/KAR	AT4G01280	200605	2 h	[2]	AT4G01280
SL/KAR	AT3G56850	75462.3	2 h	[2]	AREB3
SL/KAR	AT2G15740	2.1274e+06	2 h	[1]	AT2G15740
SL/KAR	AT3G09600	1.47534e+07	4 h	[2]	RVE8
SL/KAR	AT4G01280	9.86032e+12	4 h	[2]	AT4G01280
SL/KAR	AT3G19290	1.09353e+12	12 h	[2]	ABF4
SL/KAR	AT4G34000	3.96597e+10	12 h	[2]	ABF3
SL/KAR	AT5G52020	6.16207e+06	12 h	[2]	AT5G52020
SL/KAR	AT4G25490	217280	12 h	[2]	CBF1
SL/KAR	AT1G53230	104964	12 h	[2]	TCP3
SL/KAR	AT3G23240	3.12694e+11	12 h	[2]	ERF1
SL/KAR	AT3G20310	4.34525e+07	12 h	[2]	ERF7
SL/KAR	AT4G16750	1.78853e+07	12 h	[2]	AT4G16750
SL/KAR	AT1G06160	2.89663e+06	12 h	[2]	ORA59
SL/KAR	AT1G69180	2.31929e+06	12 h	[2]	CRC
SL/KAR	AT3G28920	1.69953e+06	12 h	[2]	HB34
SL/KAR	AT5G66940	1.04309e+06	12 h	[2]	AT5G66940
SL/KAR	AT5G46760	998612	12 h	[2]	MYC3
SL/KAR	AT3G15500	893913	12 h	[1]	ANAC055
SL/KAR	AT5G03790	764357	12 h	[2]	HB51
SL/KAR	AT4G25480	612009	12 h	[2]	DREB1A
SL/KAR	AT5G66700	208187	12 h	[2]	HB53
SL/KAR	AT4G25490	205017	12 h	[2]	CBF1
SL/KAR	AT1G71450	201697	12 h	[2]	FUF1
SL/KAR	AT4G34000	118514	12 h	[2]	ABF3
SL/KAR	AT3G19290	103685	12 h	[2]	ABF4
SL/KAR	AT1G52880	99118.8	12 h	[2]	NAM
SL/KAR	AT3G50260	85690.5	12 h	[2]	CEJ1
ABA	AT3G15500	2.57595e+54	0 h	[2]	ANAC055
ABA	AT1G49720	3.65149e+31	0 h	[2]	ABF1
ABA	AT3G10800	4.58219e+11	0 h	[2]	BZIP28
ABA	AT5G02320	2.52884e+08	0 h	[1]	MYB3R-5
ABA	AT1G27730	9.01814e+06	0 h	[2]	STZ
ABA	AT2G20180	2.96926e+06	0 h	[2]	PIL5
ABA	AT3G56850	1.26293e+06	0 h	[2]	AREB3
ABA	AT2G36270	579101	0 h	[2]	ABI5
ABA	AT1G19350	488360	0 h	[2]	BES1
ABA	AT1G32150	477298	0 h	[2]	bZIP68
ABA	AT5G14960	442297	0 h	[1]	DEL2
ABA	AT1G45249	81592.1	0 h	[2]	ABF2
ABA	AT3G15500	5.15562e+11	1 h	[1]	ANAC055
ABA	AT1G07640	5.76475e+10	1 h	[1]	OBP2
ABA	AT5G14960	627051	1 h	[2]	DEL2
ABA	AT1G53170	260878	1 h	[1]	ERF8
ABA	AT3G15500	1.13866e+07	12 h	[2]	ANAC055
ABA	AT1G49720	7.58168e+06	12 h	[1]	ABF1
ABA	AT3G50260	3.07458e+06	12 h	[1]	CEJ1
ABA	AT1G69010	581515	12 h	[1]	BIM2
ABA	AT1G07640	174289	12 h	[2]	OBP2
ABA	AT2G18060	150577	12 h	[2]	VND1
ABA	AT4G36920	123134	12 h	[1]	AP2
ABA	AT5G66940	109940	12 h	[2]	ATDOF5.8
ABA	AT1G06850	68517.2	12 h	[1]	bZIP52
ABA	AT1G65910	61129.4	12 h	[2]	NAC028
ABA	AT1G53230	53932.5	12 h	[1]	TCP3
ABA	AT2G18060	47773.9	12 h	[1]	VND1
ABA	AT1G03800	47213.3	12 h	[2]	ERF10
ABA	AT2G26960	45310.9	12 h	[1]	MYB81
ABA	AT1G75080	33736	12 h	[2]	BZR1
ABA	AT2G36270	32790.2	12 h	[1]	ABI5
ABA	AT5G56840	5.75081e+06	24 h	[1]	AT5G56840
ABA	AT1G20910	1.7637e+06	24 h	[1]	AT1G20910
ABA	AT4G37180	113877	24 h	[1]	AT4G37180
ABA	AT3G56850	69800.7	24 h	[2]	AREB3
ABA	AT1G49720	2.23724e+39	4 h	[2]	ABF1
ABA	AT3G19290	2.71547e+33	4 h	[2]	ABF4
ABA	AT4G34000	3.02993e+21	4 h	[2]	ABF3
ABA	AT3G56850	4.59954e+09	4 h	[2]	AREB3
ABA	AT5G15830	2.41411e+09	4 h	[2]	bZIP3
ABA	AT2G36270	6.52093e+08	4 h	[2]	ABI5
ABA	AT1G32150	2.79799e+08	4 h	[2]	bZIP68
ABA	AT3G10800	2.2775e+07	4 h	[2]	BZIP28
ABA	AT5G52830	1.64685e+07	4 h	[1]	WRKY27
ABA	AT5G52830	1.38202e+07	4 h	[2]	WRKY27
ABA	AT2G20180	3.96478e+06	4 h	[2]	PIL5
ABA	AT1G45249	2.59018e+06	4 h	[2]	ABF2
ABA	AT2G30250	2.08376e+06	4 h	[2]	WRKY25
ABA	AT4G26640	1.83419e+06	4 h	[2]	WRKY20
ABA	AT1G69010	767194	4 h	[2]	BIM2
ABA	AT5G14960	240291	4 h	[1]	DEL2
ABA	AT3G26620	167550	4 h	[2]	LBD23
ABA	AT1G27730	60240.1	4 h	[2]	STZ
ABA	AT5G17800	49070.8	4 h	[1]	MYB56
ABA	AT1G27730	35406.5	4 h	[1]	STZ
ABA	AT1G07640	5.3034e+07	8 h	[2]	OBP2
ABA	AT1G06160	6.23987e+06	8 h	[2]	ORA59
ABA	AT1G34670	413527	8 h	[1]	MYB93
ABA	AT5G52830	237739	8 h	[2]	WRKY27
ABA	AT3G26620	106303	8 h	[1]	LBD23
ABA	AT1G35560	98688.6	8 h	[2]	AT1G35560
ABA	AT1G53170	82186.7	8 h	[2]	ERF8
ABA	AT5G52830	78068.4	8 h	[2]	WRKY27
ABA	AT2G18060	74360.4	8 h	[1]	VND1
ABA	AT1G65910	47121.4	8 h	[1]	NAC028
ABA	AT5G56110	45477	8 h	[1]	MYB80
ET	AT3G20770	2.67802e+65	0 h	[2]	EIN3
ET	AT1G34670	4.51818e+06	0 h	[1]	MYB93
ET	AT3G56850	3.35278e+06	0 h	[1]	AREB3
ET	AT5G54230	270854	0 h	[1]	MYB49
ET	AT3G27010	256210	0 h	[2]	TCP20
ET	AT5G17800	188046	0 h	[2]	MYB56
ET	AT1G36060	115991	0 h	[2]	AT1G36060
ET	AT2G36270	33953.4	0 h	[1]	ABI5
ET	AT1G09530	6441.91	0 h	[1]	PIF3
ET	AT2G43010	5136	0 h	[1]	PIF4
ET	AT3G19290	3.02476e+09	15min	[1]	ABF4
ET	AT4G34000	4.73664e+08	15min	[1]	ABF3
ET	AT5G17300	8.40481e+06	15min	[1]	RVE1
ET	AT5G19790	1.83765e+06	15min	[1]	RAP2.11
ET	AT2G46680	1.39602e+06	15min	[1]	HB-7
ET	AT1G34670	322741	15min	[1]	MYB93
ET	AT5G65410	153149	15min	[1]	HB25
ET	AT2G23290	151640	15min	[1]	MYB70
ET	AT5G56110	64526.9	15min	[1]	MYB80
ET	AT2G18350	34314.7	15min	[1]	HB24
ET	AT4G31800	9814.54	15min	[1]	WRKY18
ET	AT2G18350	8704.98	15min	[1]	HB24
ET	AT2G43010	8026.56	15min	[2]	PIF4
ET	AT5G45300	7543.77	15min	[1]	BMY2
ET	AT1G09530	4094.83	15min	[2]	PIF3
ET	AT2G43010	4094.83	15min	[2]	PIF4
ET	AT5G25190	3957.46	15min	[1]	ESE3
ET	AT1G65910	3955.5	15min	[1]	NAC028
ET	AT1G19350	3930.59	15min	[2]	BES1
ET	AT1G36060	3282.1	15min	[1]	AT1G36060
ET	AT5G54230	18312.8	30min	[1]	MYB49
ET	AT2G36270	13988.1	30min	[1]	ABI5
ET	AT3G56850	9188.18	30min	[1]	AREB3
ET	AT5G56110	8252.28	30min	[1]	MYB80
ET	AT5G66940	6183.23	30min	[1]	AT5G66940
ET	AT5G17800	5619.68	30min	[1]	MYB56
ET	AT2G23290	5555.58	30min	[1]	MYB70
ET	AT3G27010	5192.1	30min	[1]	TCP20
ET	AT2G46680	5132.87	30min	[1]	HB-7
ET	AT1G36060	4797.05	30min	[1]	AT1G36060
ET	AT5G19790	4797.05	30min	[1]	RAP2.11
ET	AT1G34670	4769.61	30min	[1]	MYB93
ET	AT1G09530	4432.05	30min	[1]	PIF3
ET	AT2G43010	4432.05	30min	[1]	PIF4
ET	AT1G65910	3534.36	30min	[1]	NAC028
ET	AT1G34670	1.74009e+07	1 h	[1]	MYB93
ET	AT5G54230	4.71796e+06	1 h	[1]	MYB49
ET	AT4G31800	834376	1 h	[1]	WRKY18
ET	AT5G25190	233998	1 h	[1]	ESE3
ET	AT5G45300	28985.9	1 h	[1]	BMY2
ET	AT3G27010	10953	1 h	[1]	TCP20
ET	AT1G36060	10165.7	1 h	[2]	AT1G36060
ET	AT1G34670	9127.48	1 h	[1]	MYB93
ET	AT3G27010	6252.59	1 h	[1]	TCP20
ET	AT5G54230	5821.94	1 h	[1]	MYB49
ET	AT1G09530	5139.98	1 h	[2]	PIF3
ET	AT1G34670	4665.53	1 h	[1]	MYB93
ET	AT1G65910	4541.41	1 h	[1]	NAC028
ET	AT5G56110	4473.56	1 h	[1]	MYB80
ET	AT5G25190	4417.74	1 h	[1]	ESE3
ET	AT5G17800	4403.9	1 h	[1]	MYB56
ET	AT1G09530	4170	1 h	[1]	PIF3
ET	AT2G43010	4170	1 h	[1]	PIF4
ET	AT5G65410	4151.9	1 h	[1]	HB25
ET	AT1G09530	4094.83	1 h	[2]	PIF3
ET	AT2G43010	4094.83	1 h	[1]	PIF4
ET	AT2G43010	4094.83	1 h	[2]	PIF4
ET	AT3G27010	3960.94	1 h	[1]	TCP20
ET	AT1G36060	3889.54	1 h	[2]	AT1G36060
ET	AT5G19790	3889.54	1 h	[2]	RAP2.11
ET	AT5G66940	3848.42	1 h	[1]	AT5G66940
ET	AT2G23290	3741.22	1 h	[1]	MYB70
ET	AT4G31800	3533.69	1 h	[1]	WRKY18
ET	AT3G56850	3314.66	1 h	[1]	AREB3
ET	AT5G06960	8.33783e+09	4 h	[1]	OBF5
ET	AT3G19290	1.84305e+07	4 h	[2]	ABF4
ET	AT1G69010	1.60504e+07	4 h	[1]	BIM2
ET	AT4G34000	2.70158e+06	4 h	[2]	ABF3
ET	AT1G34670	1.79131e+06	4 h	[1]	MYB93
ET	AT3G15500	1.37869e+06	4 h	[1]	ANAC055
ET	AT1G71450	672290	4 h	[1]	FUF1
ET	AT5G11260	562924	4 h	[1]	HY5
ET	AT5G66940	123785	4 h	[2]	AT5G66940
ET	AT1G34670	94934.6	4 h	[1]	MYB93
ET	AT3G56850	81972.1	4 h	[2]	AREB3
ET	AT5G66940	53140.4	4 h	[2]	AT5G66940
ET	AT4G31800	46930.6	4 h	[2]	WRKY18
ET	AT5G54230	11373.3	4 h	[1]	MYB49
ET	AT2G36270	8182.63	4 h	[2]	ABI5
ET	AT3G56850	7881.22	4 h	[1]	AREB3
ET	AT5G19790	7009.18	4 h	[2]	RAP2.11
ET	AT1G09530	5711.1	4 h	[1]	PIF3
ET	AT3G27010	5711.1	4 h	[1]	TCP20
ET	AT1G36060	5210.7	4 h	[1]	AT1G36060
ET	AT1G36060	4857.76	4 h	[2]	AT1G36060
ET	AT3G56850	4362.87	4 h	[2]	AREB3
ET	AT1G09530	4094.83	4 h	[1]	PIF3
ET	AT1G09530	4094.83	4 h	[1]	PIF3
ET	AT1G36060	4094.83	4 h	[1]	AT1G36060
ET	AT2G43010	4094.83	4 h	[1]	PIF4
ET	AT2G43010	4094.83	4 h	[2]	PIF4
ET	AT2G43010	4094.83	4 h	[1]	PIF4
ET	AT5G45300	3967.43	4 h	[2]	BMY2
ET	AT2G23290	3751.79	4 h	[2]	MYB70
ET	AT5G17800	3736.05	4 h	[1]	MYB56
ET	AT5G65410	3583.79	4 h	[2]	HB25
ET	AT3G27010	3233.92	4 h	[2]	TCP20
ET	AT5G17300	1.94855e+06	12 h	[1]	RVE1
ET	AT4G34000	58757.7	12 h	[2]	ABF3
ET	AT3G19290	55824.6	12 h	[2]	ABF4
ET	AT1G71450	20067.8	12 h	[2]	FUF1
ET	AT5G06960	10633.5	12 h	[2]	OBF5
ET	AT2G43010	10513.2	12 h	[1]	PIF4
ET	AT3G27010	5530.02	12 h	[2]	TCP20
ET	AT1G09530	4758.63	12 h	[2]	PIF3
ET	AT1G36060	4758.63	12 h	[2]	AT1G36060
ET	AT5G19790	4758.63	12 h	[2]	RAP2.11
ET	AT5G25190	4155.18	12 h	[2]	ESE3
ET	AT3G56850	3654.9	12 h	[2]	AREB3
ET	AT1G34670	3601.82	12 h	[2]	MYB93
ET	AT4G31800	3238.46	12 h	[2]	WRKY18
